# The under-recognized dominance of magnetosome gene cluster-containing bacteria in oxygen-stratified freshwater ecosystems

**DOI:** 10.1101/2024.04.27.591411

**Authors:** Runjia Ji, Juan Wan, Pranami Goswami, Jianxun Shen, Yonxin Pan, Wei Lin

## Abstract

Magnetotactic bacteria (MTB) capable of magnetosome organelle biomineralization and magnetotaxis are widespread in chemically stratified aquatic environments. Conventionally, it has long been considered that the overall abundance of MTB in microbiota is not very high and that Magnetococcia is the most frequently identified and predominant MTB members. However, the diversity and distribution of MTB in chemically stratified environments remain elusive due to the lack of large-scale systematic analyses. Here we conduct a comprehensive survey of genomes containing magnetosome gene clusters (MGCs), a group of genes responsible for magnetosome biomineralization and magnetotaxis, in 267 metagenomes from 38 oxygen-stratified freshwater environments. A total of 63 MGC-containing genomes belonging to eight bacterial phyla are reconstructed, including the newly identified Myxococcota. We discover an unexpectedly high relative abundance of putative MTB (up to 15.4% of metagenomic reads) in hypoxic and anoxic water columns, in which Deltaproteobacteria, rather than traditionally considered Magnetococcia, are the most ubiquitous and predominant MGC-containing bacteria. Our analysis reveals a depth-specific taxonomy and function of MGC-containing bacteria in stratified water columns shaped by physicochemical conditions. These findings underscore the unrecognized ecophysiological importance of MTB in freshwater ecosystems.
