## Supplementary Table S2 for "The under-recognized dominance of magnetosome gene cluster-containing bacteria in oxygen-stratified freshwater ecosystems"

### Sheet: 63 MGC-containing MAGs
63 MGC-containing MAGs	# contigs	Largest contig	Total length	GC (%)	N50	L50	Completeness	Contamination	classification	Quality
SFLP_MTB_A3_bin18	190	155390	3694317	51.56	31972	36	83.87	0.9	d__Bacteria;p__Desulfobacterota;c__Desulfuromonadia;o__Geobacterales;f__Pseudopelobacteraceae;g__JACRCG01;s__JACRCG01 sp903939115	Medium
SFLP_MTB_A4_bin1	209	100943	5003715	55.24	40527	41	92.6	4.09	d__Bacteria;p__Desulfobacterota;c__Desulfuromonadia;o__Geobacterales;f__CAIOGM01;g__CAIOGM01;s__	High
SFLP_MTB_A4_bin21	84	367656	4661276	50.58	104191	13	99.35	0.97	d__Bacteria;p__Desulfobacterota;c__Desulfuromonadia;o__Geobacterales;f__Pseudopelobacteraceae;g__JACRCG01;s__JACRCG01 sp903939115	High
SFLP_MTB_AM-2014-D3_bin8	1238	27851	4097361	63.26	3167	408	53.83	9.59	d__Bacteria;p__Proteobacteria;c__Alphaproteobacteria;o__Azospirillales;f__Azospirillaceae;g__BOG-933;s__BOG-933 sp903927615	Medium
SFLP_MTB_AM-2014-D4_bin5	564	45639	5220492	64.9	11758	141	89.55	0.79	d__Bacteria;p__Proteobacteria;c__Alphaproteobacteria;o__Rhodospirillales;f__Magnetospirillaceae;g__Telmatospirillum;s__Telmatospirillum sp903858635	Medium
SFLP_MTB_AM-2014-D4_bin6	390	70199	5129281	65.22	20242	80	97.4	2.4	d__Bacteria;p__Proteobacteria;c__Alphaproteobacteria;o__Azospirillales;f__Azospirillaceae;g__CAIZDL01;s__	High
SFLP_MTB_AM-2014-D8_bin43	431	52051	1972089	50.77	4694	117	52.81	7.53	d__Bacteria;p__Omnitrophota;c__Omnitrophia;o__Omnitrophales;f__UBA2337;g__XYB12-FULL-50-7;s__	Medium
SFLP_MTB_AM-lipid-01-D7_bin11	47	302425	3886096	63.83	142028	9	99.41	0	d__Bacteria;p__Desulfobacterota_I;c__Desulfovibrionia;o__Desulfovibrionales;f__Desulfovibrionaceae;g__CAILNX01;s__CAILNX01 sp903835685	High
SFLP_MTB_AM-lipid-01-D8_bin17	130	302760	4382062	62.87	66826	20	100	0.1	d__Bacteria;p__Desulfobacterota_I;c__Desulfovibrionia;o__Desulfovibrionales;f__Desulfovibrionaceae;g__CAILNX01;s__CAILNX01 sp903835685	High
SFLP_MTB_AM-lipid-02-D5_bin1	452	52143	4387140	50.98	13394	103	97.12	2.43	d__Bacteria;p__Desulfobacterota;c__Desulfuromonadia;o__Geobacterales;f__Pseudopelobacteraceae;g__JACRCG01;s__JACRCG01 sp903925005	High
SFLP_MTB_AM-lipid-02-D5_bin20	474	49226	4582394	65.68	14088	108	90.63	0.5	d__Bacteria;p__Proteobacteria;c__Alphaproteobacteria;o__Rhodospirillales;f__Magnetospirillaceae;g__Telmatospirillum;s__Telmatospirillum sp903858635	High
SFLP_MTB_AM-lipid-02-D5_bin40	168	119688	4253669	66.16	40961	33	94.65	0.66	d__Bacteria;p__Proteobacteria;c__Alphaproteobacteria;o__Rhodospirillales;f__Magnetospirillaceae;g__Phaeospirillum;s__Phaeospirillum sp903853455	High
SFLP_MTB_AM-lipid-02-D6_bin11	521	42663	3374484	64.82	7919	139	88.35	2.86	d__Bacteria;p__Desulfobacterota_I;c__Desulfovibrionia;o__Desulfovibrionales;f__Desulfovibrionaceae;g__CAILNX01;s__CAILNX01 sp903835685	Medium
SFLP_MTB_AM-lipid-02-D7_bin42	114	285623	4220505	63.4	68600	18	100	0.46	d__Bacteria;p__Desulfobacterota_I;c__Desulfovibrionia;o__Desulfovibrionales;f__Desulfovibrionaceae;g__CAILNX01;s__CAILNX01 sp903835685	High
SFLP_MTB_AM4_bin5	852	21344	4518964	50.81	6119	238	83.72	2.95	d__Bacteria;p__Desulfobacterota;c__Desulfuromonadia;o__Geobacterales;f__Pseudopelobacteraceae;g__JACRCG01;s__JACRCG01 sp903925005	Medium
SFLP_MTB_AM5_bin22	509	13515	1944779	48.74	4063	167	55.05	0.06	d__Bacteria;p__Omnitrophota;c__Omnitrophia;o__Omnitrophales;f__UBA2337;g__;s__	Medium
SFLP_MTB_D3_bin2	306	75585	4125050	50.9	18817	62	94.21	0.97	d__Bacteria;p__Desulfobacterota;c__Desulfuromonadia;o__Geobacterales;f__Pseudopelobacteraceae;g__JACRCG01;s__JACRCG01 sp903939115	High
SFLP_MTB_D4_bin5	137	142533	4096958	51.06	47161	28	94.62	0.86	d__Bacteria;p__Desulfobacterota;c__Desulfuromonadia;o__Geobacterales;f__Pseudopelobacteraceae;g__JACRCG01;s__JACRCG01 sp903939115	High
SFLP_MTB_Day2-5_bin11	769	18230	3022680	47.66	4167	233	76.97	2.47	d__Bacteria;p__Desulfobacterota;c__Desulfobacteria;o__Desulfobacterales;f__Desulfatirhabdiaceae;g__RAAP-1;s__	Medium
SFLP_MTB_Day2-5_bin12	569	28782	3127564	55.65	6780	149	78.62	2.74	d__Bacteria;p__Desulfobacterota;c__Syntrophia;o__Syntrophales;f__UBA5619;g__UBA5619;s__UBA5619 sp903903205	Medium
SFLP_MTB_Day2-6_bin13	1017	19430	4308409	47.95	4807	289	76.19	0.97	d__Bacteria;p__Desulfobacterota;c__Desulfobacteria;o__Desulfobacterales;f__Desulfatirhabdiaceae;g__RAAP-1;s__	Medium
SFLP_MTB_Day2-6_bin17	566	46226	3596738	55.43	7806	138	87.4	1.29	d__Bacteria;p__Desulfobacterota;c__Syntrophia;o__Syntrophales;f__UBA5619;g__UBA5619;s__UBA5619 sp903903205	Medium
SFLP_MTB_E3_bin4	249	105849	4098244	65.36	25121	49	91.29	4.49	d__Bacteria;p__Proteobacteria;c__Alphaproteobacteria;o__Rhodospirillales;f__Magnetospirillaceae;g__Phaeospirillum;s__Phaeospirillum sp903901915	High
SFLP_MTB_E5_bin6	674	49301	4255482	51.29	8125	154	86.35	2.58	d__Bacteria;p__Desulfobacterota;c__Desulfuromonadia;o__Geobacterales;f__Pseudopelobacteraceae;g__JACRCG01;s__JACRCG01 sp903939115	Medium
SFLP_MTB_Ja1-D4_bin17	484	33754	3378071	49.98	8999	118	86.57	6.45	d__Bacteria;p__Desulfobacterota;c__Desulfuromonadia;o__Geobacterales;f__Pseudopelobacteraceae;g__JACRCG01;s__JACRCG01 sp903845365	Medium
SFLP_MTB_Ja1-D5_bin2	301	54617	2723977	51.07	11869	71	86.96	0.36	d__Bacteria;p__Desulfobacterota_G;c__Syntrophorhabdia;o__Syntrophorhabdales;f__Syntrophorhabdaceae;g__Delta-02;s__Delta-02 sp903872255	Medium
SFLP_MTB_Ja1-D5_bin27	653	22806	3075861	48.13	5270	193	78.06	0.97	d__Bacteria;p__Desulfobacterota;c__Desulfobacteria;o__Desulfobacterales;f__Desulfatirhabdiaceae;g__RAAP-1;s__	Medium
SFLP_MTB_Ja1-D5_bin7	395	65330	3486791	56.04	15534	66	88.49	1.29	d__Bacteria;p__Desulfobacterota;c__Syntrophia;o__Syntrophales;f__UBA5619;g__UBA5619;s__UBA5619 sp903903205	Medium
SFLP_MTB_Ja1-D5_bin9	779	16231	3239695	51.42	4474	231	51.67	3.51	d__Bacteria;p__Desulfobacterota;c__Desulfuromonadia;o__Geobacterales;f__Pseudopelobacteraceae;g__JACRCG01;s__	Medium
SFLP_MTB_KR4_bin15	281	42347	3172910	53.22	16894	63	89.7	0.73	d__Bacteria;p__Proteobacteria;c__Gammaproteobacteria;o__CAIRSR01;f__CAIRSR01;g__CAIRSR01;s__CAIRSR01 sp903824965	Medium
SFLP_MTB_KR4_bin9	350	65889	3200600	55.07	13468	74	88.26	2.23	d__Bacteria;p__Proteobacteria;c__Gammaproteobacteria;o__CAIRSR01;f__CAIRSR01;g__CAIRSR01;s__CAIRSR01 sp903881315	Medium
SFLP_MTB_KT4_bin17	669	121640	8017071	63.82	17174	146	90.61	7.57	d__Bacteria;p__Myxococcota;c__Polyangia;o__Polyangiales;f__Polyangiaceae;g__MWCO01;s__	Medium
SFLP_MTB_Ki1-2-2m_bin5	132	162709	3279113	41.8	58117	21	96.43	1.79	d__Bacteria;p__Bdellovibrionota;c__Bdellovibrionia;o__Bdellovibrionales;f__Bdellovibrionaceae;g__CAIYID01;s__CAIYID01 sp903926205	High
SFLP_MTB_Ki1-2-7m_bin20	274	68216	3171535	41.85	16269	61	95.29	1.79	d__Bacteria;p__Bdellovibrionota;c__Bdellovibrionia;o__Bdellovibrionales;f__Bdellovibrionaceae;g__CAIYID01;s__CAIYID01 sp903926205	High
SFLP_MTB_Ki1-2-7m_bin21	357	14078	1345947	53.18	3866	114	50.86	8.62	d__Bacteria;p__Omnitrophota;c__Koll11;o__UBA10015;f__GCA-002753745;g__GCA-2753465;s__GCA-2753465 sp903860135	Medium
SFLP_MTB_Ki1-2-7m_bin29	562	59541	4674740	47.9	11777	121	90.06	0.65	d__Bacteria;p__Desulfobacterota;c__Desulfobacteria;o__Desulfobacterales;f__Desulfatirhabdiaceae;g__RAAP-1;s__	High
SFLP_MTB_Ki2-D4_bin23	99	146346	2613013	54.89	45002	17	89.36	4.3	d__Bacteria;p__Omnitrophota;c__Koll11;o__UBA10015;f__GCA-002753745;g__GCA-2753465;s__GCA-2753465 sp903861305	Medium
SFLP_MTB_Ki2-D4_bin37	721	38055	3150376	51.48	4757	218	72.8	1.94	d__Bacteria;p__Desulfobacterota;c__Desulfuromonadia;o__Geobacterales;f__Pseudopelobacteraceae;g__JACRCG01;s__	Medium
SFLP_MTB_Ki3-D4_bin17	795	31320	4936554	58	7875	199	87.28	0.39	d__Bacteria;p__Hydrogenedentota;c__Hydrogenedentia;o__Hydrogenedentiales;f__CAIZGN01;g__CAIZGN01;s__CAIZGN01 sp903932505	Medium
SFLP_MTB_Ki3-D4_bin3	267	137404	4348562	50.45	26787	49	92.62	1.79	d__Bacteria;p__Bdellovibrionota;c__Bdellovibrionia_A;o__UBA1018;f__UBA1018;g__CAIRTR01;s__CAIRTR01 sp903881565	High
SFLP_MTB_LJ-13-9m_bin1	780	30674	4452101	44.53	6941	211	77.87	0	d__Bacteria;p__Bdellovibrionota;c__Oligoflexia;o__Oligoflexales;f__;g__;s__	Medium
SFLP_MTB_LJ-3-15m_bin6	704	28097	2549169	50.53	3718	228	60.32	0.65	d__Bacteria;p__Desulfobacterota;c__Desulfuromonadia;o__Geobacterales;f__Pseudopelobacteraceae;g__JACRCG01;s__	Medium
SFLP_MTB_LJ-3-4m_bin11	398	70372	3153806	49.29	11602	80	82.21	0.86	d__Bacteria;p__Desulfobacterota;c__Desulfuromonadia;o__Geobacterales;f__Pseudopelobacteraceae;g__JACRCG01;s__	Medium
SFLP_MTB_LJ-3-4m_bin33	877	67974	6481942	47.89	10356	178	82.72	2.73	d__Bacteria;p__Desulfobacterota;c__Desulfuromonadia;o__Geobacterales;f__Pseudopelobacteraceae;g__JACRCG01;s__JACRCG01 sp903845365	Medium
SFLP_MTB_LJ-3-65m_bin36	613	45198	4673194	47.36	10043	138	84.9	2.68	d__Bacteria;p__Bdellovibrionota;c__Bdellovibrionia_A;o__UBA1018;f__UBA1018;g__CAITVN01;s__CAITVN01 sp903895855	Medium
SFLP_MTB_LJ-5-9m_bin60	867	9101	2785727	47.47	3191	314	52.41	8.53	d__Bacteria;p__Bdellovibrionota;c__Bdellovibrionia_A;o__UBA1018;f__UBA1018;g__CAITVN01;s__CAITVN01 sp903895855	Medium
SFLP_MTB_LJ-7-9m_bin42	697	40262	4569893	47.38	8218	172	79.87	1.96	d__Bacteria;p__Bdellovibrionota;c__Bdellovibrionia_A;o__UBA1018;f__UBA1018;g__CAITVN01;s__CAITVN01 sp903895855	Medium
SFLP_MTB_Loc080925-5-5m_bin37	299	94394	3078168	66.77	14145	70	90.23	1.33	d__Bacteria;p__Proteobacteria;c__Alphaproteobacteria;o__Rhodospirillales;f__Magnetospirillaceae;g__Magnetospirillum;s__Magnetospirillum sp903941095	High
SFLP_MTB_Loc080925-7m_bin41	265	94250	4078212	50.36	25537	48	96.13	0.22	d__Bacteria;p__Desulfobacterota;c__Desulfobacteria;o__Desulfobacterales;f__Desulfatirhabdiaceae;g__RAAP-1;s__RAAP-1 sp903953895	High
SFLP_MTB_Loc090519-7m_bin30	503	51842	3997748	50.56	9926	125	90.82	1.04	d__Bacteria;p__Desulfobacterota;c__Desulfobacteria;o__Desulfobacterales;f__Desulfatirhabdiaceae;g__RAAP-1;s__RAAP-1 sp903953895	High
SFLP_MTB_Loc090519-8-7m_bin35	354	20705	1653787	49.82	4906	115	54.87	1.51	d__Bacteria;p__Desulfobacterota;c__Syntrophia;o__Syntrophales;f__Smithellaceae;g__UBA8904;s__UBA8904 sp903904655	Medium
SFLP_MTB_Loc090519-8m_bin12	487	87219	4659652	50.25	13135	94	96.41	0.02	d__Bacteria;p__Desulfobacterota;c__Desulfobacteria;o__Desulfobacterales;f__Desulfatirhabdiaceae;g__RAAP-1;s__RAAP-1 sp903953895	High
SFLP_MTB_Loc090721-6m_bin27	181	139835	4787135	50.11	53218	29	99.03	0.36	d__Bacteria;p__Desulfobacterota;c__Desulfobacteria;o__Desulfobacterales;f__Desulfatirhabdiaceae;g__RAAP-1;s__RAAP-1 sp903953895	High
SFLP_MTB_Loc090721-7m_bin30	567	34567	3952897	50.67	9005	134	91.33	0.27	d__Bacteria;p__Desulfobacterota;c__Desulfobacteria;o__Desulfobacterales;f__Desulfatirhabdiaceae;g__RAAP-1;s__RAAP-1 sp903953895	High
SFLP_MTB_Loc090907-6m_bin20	361	63844	4223275	50.49	19290	72	94.29	0.86	d__Bacteria;p__Desulfobacterota;c__Desulfobacteria;o__Desulfobacterales;f__Desulfatirhabdiaceae;g__RAAP-1;s__RAAP-1 sp903953895	High
SFLP_MTB_MJ4_bin9	507	12970	1800638	51.41	3721	175	60.53	0.1	d__Bacteria;p__Omnitrophota;c__Omnitrophia;o__Omnitrophales;f__UBA2337;g__XYB12-FULL-50-7;s__	Medium
SFLP_MTB_Umea1p4_bin7	596	64224	5332913	47.29	13145	123	96.13	1.18	d__Bacteria;p__Desulfobacterota;c__Desulfobacteria;o__Desulfobacterales;f__Desulfatirhabdiaceae;g__RAAP-1;s__RAAP-1 sp903839535	High
SFLP_MTB_Umea3p3_bin40	393	34365	2902485	60.9	9431	94	91.65	0.6	d__Bacteria;p__Proteobacteria;c__Alphaproteobacteria;o__Azospirillales;f__Azospirillaceae;g__CAIZDL01;s__CAIZDL01 sp903931735	High
SFLP_MTB_Umea3p4_bin32	491	45785	2967519	60.88	7202	126	87.1	0.36	d__Bacteria;p__Proteobacteria;c__Alphaproteobacteria;o__Azospirillales;f__Azospirillaceae;g__CAIZDL01;s__CAIZDL01 sp903931735	Medium
SFLP_MTB_Umea3p4_bin52	702	34886	3160004	57.78	4840	200	76.27	0.96	d__Bacteria;p__Proteobacteria;c__Magnetococcia;o__Magnetococcales;f__Magnetaquicoccaceae;g__HCHbin5;s__HCHbin5 sp903913345	Medium
SFLP_MTB_VK2_bin2	158	174603	4888818	65.42	53920	28	99.5	1.16	d__Bacteria;p__Proteobacteria;c__Alphaproteobacteria;o__Rhodospirillales;f__Magnetospirillaceae;g__Phaeospirillum;s__Phaeospirillum sp903853455	High
SFLP_MTB_VK2_bin28	701	17743	2471252	64.32	3651	231	55.25	1.99	d__Bacteria;p__Proteobacteria;c__Alphaproteobacteria;o__Rhodospirillales;f__Magnetospirillaceae;g__Telmatospirillum;s__	Medium
SFLP_MTB_VK3_bin11	250	115259	3612753	65.64	23527	48	95.45	0.22	d__Bacteria;p__Proteobacteria;c__Alphaproteobacteria;o__Azospirillales;f__Azospirillaceae;g__CAIZDL01;s__CAIZDL01 sp903856295	High

### Sheet: 41 nr MTB MAGs
41 nr MGC-containing MAGs	# contigs	Largest contig	Total length	GC (%)	N50	L50	Completeness	Contamination	classification	Quality
SFLP_MTB_Ki1-2-2m_bin5	132	162709	3279113	41.8	58117	21	96.43	1.79	d__Bacteria;p__Bdellovibrionota;c__Bdellovibrionia;o__Bdellovibrionales;f__Bdellovibrionaceae;g__CAIYID01;s__CAIYID01 sp903926205	High
SFLP_MTB_Ki3-D4_bin3	267	137404	4348562	50.45	26787	49	92.62	1.79	d__Bacteria;p__Bdellovibrionota;c__Bdellovibrionia_A;o__UBA1018;f__UBA1018;g__CAIRTR01;s__CAIRTR01 sp903881565	High
SFLP_MTB_LJ-3-65m_bin36	613	45198	4673194	47.36	10043	138	84.9	2.68	d__Bacteria;p__Bdellovibrionota;c__Bdellovibrionia_A;o__UBA1018;f__UBA1018;g__CAITVN01;s__CAITVN01 sp903895855	Medium
SFLP_MTB_LJ-13-9m_bin1	780	30674	4452101	44.53	6941	211	77.87	0	d__Bacteria;p__Bdellovibrionota;c__Oligoflexia;o__Oligoflexales;f__;g__;s__	Medium
SFLP_MTB_Day2-5_bin11	769	18230	3022680	47.66	4167	233	76.97	2.47	d__Bacteria;p__Desulfobacterota;c__Desulfobacteria;o__Desulfobacterales;f__Desulfatirhabdiaceae;g__RAAP-1;s__	Medium
SFLP_MTB_Day2-6_bin13	1017	19430	4308409	47.95	4807	289	76.19	0.97	d__Bacteria;p__Desulfobacterota;c__Desulfobacteria;o__Desulfobacterales;f__Desulfatirhabdiaceae;g__RAAP-1;s__	Medium
SFLP_MTB_Ja1-D5_bin27	653	22806	3075861	48.13	5270	193	78.06	0.97	d__Bacteria;p__Desulfobacterota;c__Desulfobacteria;o__Desulfobacterales;f__Desulfatirhabdiaceae;g__RAAP-1;s__	Medium
SFLP_MTB_Ki1-2-7m_bin29	562	59541	4674740	47.9	11777	121	90.06	0.65	d__Bacteria;p__Desulfobacterota;c__Desulfobacteria;o__Desulfobacterales;f__Desulfatirhabdiaceae;g__RAAP-1;s__	High
SFLP_MTB_Umea1p4_bin7	596	64224	5332913	47.29	13145	123	96.13	1.18	d__Bacteria;p__Desulfobacterota;c__Desulfobacteria;o__Desulfobacterales;f__Desulfatirhabdiaceae;g__RAAP-1;s__RAAP-1 sp903839535	High
SFLP_MTB_Loc090721-6m_bin27	181	139835	4787135	50.11	53218	29	99.03	0.36	d__Bacteria;p__Desulfobacterota;c__Desulfobacteria;o__Desulfobacterales;f__Desulfatirhabdiaceae;g__RAAP-1;s__RAAP-1 sp903953895	High
SFLP_MTB_A4_bin1	209	100943	5003715	55.24	40527	41	92.6	4.09	d__Bacteria;p__Desulfobacterota;c__Desulfuromonadia;o__Geobacterales;f__CAIOGM01;g__CAIOGM01;s__	High
SFLP_MTB_Ja1-D5_bin9	779	16231	3239695	51.42	4474	231	51.67	3.51	d__Bacteria;p__Desulfobacterota;c__Desulfuromonadia;o__Geobacterales;f__Pseudopelobacteraceae;g__JACRCG01;s__	Medium
SFLP_MTB_Ki2-D4_bin37	721	38055	3150376	51.48	4757	218	72.8	1.94	d__Bacteria;p__Desulfobacterota;c__Desulfuromonadia;o__Geobacterales;f__Pseudopelobacteraceae;g__JACRCG01;s__	Medium
SFLP_MTB_LJ-3-4m_bin11	398	70372	3153806	49.29	11602	80	82.21	0.86	d__Bacteria;p__Desulfobacterota;c__Desulfuromonadia;o__Geobacterales;f__Pseudopelobacteraceae;g__JACRCG01;s__	Medium
SFLP_MTB_Ja1-D4_bin17	484	33754	3378071	49.98	8999	118	86.57	6.45	d__Bacteria;p__Desulfobacterota;c__Desulfuromonadia;o__Geobacterales;f__Pseudopelobacteraceae;g__JACRCG01;s__JACRCG01 sp903845365	Medium
SFLP_MTB_LJ-3-4m_bin33	877	67974	6481942	47.89	10356	178	82.72	2.73	d__Bacteria;p__Desulfobacterota;c__Desulfuromonadia;o__Geobacterales;f__Pseudopelobacteraceae;g__JACRCG01;s__JACRCG01 sp903845365	Medium
SFLP_MTB_AM-lipid-02-D5_bin1	452	52143	4387140	50.98	13394	103	97.12	2.43	d__Bacteria;p__Desulfobacterota;c__Desulfuromonadia;o__Geobacterales;f__Pseudopelobacteraceae;g__JACRCG01;s__JACRCG01 sp903925005	High
SFLP_MTB_A4_bin21	84	367656	4661276	50.58	104191	13	99.35	0.97	d__Bacteria;p__Desulfobacterota;c__Desulfuromonadia;o__Geobacterales;f__Pseudopelobacteraceae;g__JACRCG01;s__JACRCG01 sp903939115	High
SFLP_MTB_Loc090519-8-7m_bin35	354	20705	1653787	49.82	4906	115	54.87	1.51	d__Bacteria;p__Desulfobacterota;c__Syntrophia;o__Syntrophales;f__Smithellaceae;g__UBA8904;s__UBA8904 sp903904655	Medium
SFLP_MTB_Ja1-D5_bin7	395	65330	3486791	56.04	15534	66	88.49	1.29	d__Bacteria;p__Desulfobacterota;c__Syntrophia;o__Syntrophales;f__UBA5619;g__UBA5619;s__UBA5619 sp903903205	Medium
SFLP_MTB_Ja1-D5_bin2	301	54617	2723977	51.07	11869	71	86.96	0.36	d__Bacteria;p__Desulfobacterota_G;c__Syntrophorhabdia;o__Syntrophorhabdales;f__Syntrophorhabdaceae;g__Delta-02;s__Delta-02 sp903872255	Medium
SFLP_MTB_AM-lipid-01-D7_bin11	47	302425	3886096	63.83	142028	9	99.41	0	d__Bacteria;p__Desulfobacterota_I;c__Desulfovibrionia;o__Desulfovibrionales;f__Desulfovibrionaceae;g__CAILNX01;s__CAILNX01 sp903835685	High
SFLP_MTB_Ki3-D4_bin17	795	31320	4936554	58	7875	199	87.28	0.39	d__Bacteria;p__Hydrogenedentota;c__Hydrogenedentia;o__Hydrogenedentiales;f__CAIZGN01;g__CAIZGN01;s__CAIZGN01 sp903932505	Medium
SFLP_MTB_KT4_bin17	669	121640	8017071	63.82	17174	146	90.61	7.57	d__Bacteria;p__Myxococcota;c__Polyangia;o__Polyangiales;f__Polyangiaceae;g__MWCO01;s__	Medium
SFLP_MTB_Ki1-2-7m_bin21	357	14078	1345947	53.18	3866	114	50.86	8.62	d__Bacteria;p__Omnitrophota;c__Koll11;o__UBA10015;f__GCA-002753745;g__GCA-2753465;s__GCA-2753465 sp903860135	Medium
SFLP_MTB_Ki2-D4_bin23	99	146346	2613013	54.89	45002	17	89.36	4.3	d__Bacteria;p__Omnitrophota;c__Koll11;o__UBA10015;f__GCA-002753745;g__GCA-2753465;s__GCA-2753465 sp903861305	Medium
SFLP_MTB_AM5_bin22	509	13515	1944779	48.74	4063	167	55.05	0.06	d__Bacteria;p__Omnitrophota;c__Omnitrophia;o__Omnitrophales;f__UBA2337;g__;s__	Medium
SFLP_MTB_AM-2014-D8_bin43	431	52051	1972089	50.77	4694	117	52.81	7.53	d__Bacteria;p__Omnitrophota;c__Omnitrophia;o__Omnitrophales;f__UBA2337;g__XYB12-FULL-50-7;s__	Medium
SFLP_MTB_MJ4_bin9	507	12970	1800638	51.41	3721	175	60.53	0.1	d__Bacteria;p__Omnitrophota;c__Omnitrophia;o__Omnitrophales;f__UBA2337;g__XYB12-FULL-50-7;s__	Medium
SFLP_MTB_AM-2014-D3_bin8	1238	27851	4097361	63.26	3167	408	53.83	9.59	d__Bacteria;p__Proteobacteria;c__Alphaproteobacteria;o__Azospirillales;f__Azospirillaceae;g__BOG-933;s__BOG-933 sp903927615	Medium
SFLP_MTB_AM-2014-D4_bin6	390	70199	5129281	65.22	20242	80	97.4	2.4	d__Bacteria;p__Proteobacteria;c__Alphaproteobacteria;o__Azospirillales;f__Azospirillaceae;g__CAIZDL01;s__	High
SFLP_MTB_VK3_bin11	250	115259	3612753	65.64	23527	48	95.45	0.22	d__Bacteria;p__Proteobacteria;c__Alphaproteobacteria;o__Azospirillales;f__Azospirillaceae;g__CAIZDL01;s__CAIZDL01 sp903856295	High
SFLP_MTB_Umea3p3_bin40	393	34365	2902485	60.9	9431	94	91.65	0.6	d__Bacteria;p__Proteobacteria;c__Alphaproteobacteria;o__Azospirillales;f__Azospirillaceae;g__CAIZDL01;s__CAIZDL01 sp903931735	High
SFLP_MTB_Loc080925-5-5m_bin37	299	94394	3078168	66.77	14145	70	90.23	1.33	d__Bacteria;p__Proteobacteria;c__Alphaproteobacteria;o__Rhodospirillales;f__Magnetospirillaceae;g__Magnetospirillum;s__Magnetospirillum sp903941095	High
SFLP_MTB_VK2_bin2	158	174603	4888818	65.42	53920	28	99.5	1.16	d__Bacteria;p__Proteobacteria;c__Alphaproteobacteria;o__Rhodospirillales;f__Magnetospirillaceae;g__Phaeospirillum;s__Phaeospirillum sp903853455	High
SFLP_MTB_E3_bin4	249	105849	4098244	65.36	25121	49	91.29	4.49	d__Bacteria;p__Proteobacteria;c__Alphaproteobacteria;o__Rhodospirillales;f__Magnetospirillaceae;g__Phaeospirillum;s__Phaeospirillum sp903901915	High
SFLP_MTB_VK2_bin28	701	17743	2471252	64.32	3651	231	55.25	1.99	d__Bacteria;p__Proteobacteria;c__Alphaproteobacteria;o__Rhodospirillales;f__Magnetospirillaceae;g__Telmatospirillum;s__	Medium
SFLP_MTB_AM-lipid-02-D5_bin20	474	49226	4582394	65.68	14088	108	90.63	0.5	d__Bacteria;p__Proteobacteria;c__Alphaproteobacteria;o__Rhodospirillales;f__Magnetospirillaceae;g__Telmatospirillum;s__Telmatospirillum sp903858635	High
SFLP_MTB_KR4_bin15	281	42347	3172910	53.22	16894	63	89.7	0.73	d__Bacteria;p__Proteobacteria;c__Gammaproteobacteria;o__CAIRSR01;f__CAIRSR01;g__CAIRSR01;s__CAIRSR01 sp903824965	Medium
SFLP_MTB_KR4_bin9	350	65889	3200600	55.07	13468	74	88.26	2.23	d__Bacteria;p__Proteobacteria;c__Gammaproteobacteria;o__CAIRSR01;f__CAIRSR01;g__CAIRSR01;s__CAIRSR01 sp903881315	Medium
SFLP_MTB_Umea3p4_bin52	702	34886	3160004	57.78	4840	200	76.27	0.96	d__Bacteria;p__Proteobacteria;c__Magnetococcia;o__Magnetococcales;f__Magnetaquicoccaceae;g__HCHbin5;s__HCHbin5 sp903913345	Medium
